# The glucocorticoid dexamethasone impairs the expression of anti-viral mediators in activated macrophages by inhibiting both expression and function of interferon β

**DOI:** 10.1101/2023.05.03.539212

**Authors:** John D O’Neil, Oliwia O Bolimowska, Sally A Clayton, Tina Tang, Kalbinder K Daley, Samuel Lara-Reyna, Jordan Warner, Claire S Martin, Rahul Y Mahida, Rowan S Hardy, J Simon C Arthur, Andrew R Clark

## Abstract

Glucocorticoids potently inhibit expression of many inflammatory mediators, and have been very widely used to treat both acute and chronic inflammatory diseases for more than seventy years. However, they can have several unwanted effects, amongst which immunosuppression is one of the most common. Here we investigated effects of the synthetic glucocorticoid dexamethasone on the responses of primary mouse bone marrow-derived macrophages to the pro-inflammatory agonist lipopolysaccharide (LPS). At the mRNA level, dexamethasone inhibited the LPS-induced expression of more than 100 genes that are involved in cell-intrinsic defence against viral pathogens. Expression of most of the corresponding proteins was also reduced by dexamethasone. This antiviral disarmament occurred at two distinct levels. First, dexamethasone strongly and dose-dependently inhibited the expression of the type I interferon IFNβ by LPS-activated macrophages. IFNβ mediates an autocrine positive feedback loop in LPS-treated macrophages, promoting the expression of antiviral genes and other interferon-stimulated genes. Hence reduction of IFNβ expression contributes to impaired expression of antiviral genes. Dexamethasone also acted downstream of IFNβ to inhibit expression of a subset of interferon-regulated genes. We tested a number of hypotheses based on previous publications, but found that no single mechanism could account for more than a small fraction of the broad suppressive impact of dexamethasone on macrophage type I interferon signaling, underlining the complexity of this pathway. Preliminary experiments indicated that dexamethasone exerted similar inhibitory effects on primary human monocyte-derived or alveolar macrophages.
