## Supplemental Table 2 for "The glucocorticoid dexamethasone impairs the expression of anti-viral mediators in activated macrophages by inhibiting both expression and function of interferon β"

### Sheet: Sheet1
	Transcriptomic data												Proteomic data										Bibliography
Symbol	LPS vs unstim.		LPS vs LPS + Dex		Normalised expression in Dusp1+/+				Normalised expression in Dusp1-/-				Unstim		24h LPS		24h LPS + Dex		LPS vs. unstim		LPS vs LPS + Dex		IFNAR dependent	IFNb-induced	Hallmark IFNa response	ISGF3 binding	SARS-CoV-2 restriction	LPS-induced in Alveolar Macrophages
	Log2 FC	-Log10 Padj	Log2FC	-Log10 Padj	unstim	1h LPS	4h LPS	4h LPS + Dex	unstim	1h LPS	4h LPS	4h LPS + Dex	Mean (nM)	SEM	Mean (nM)	SEM	Mean (nM)	SEM	Log2 FC	-Log10 Padj	Log2 FC	-Log10 Padj	Tong	Raza	MSigDB	Platanitis	Martin-Sancho	Pinilla-Vera
AA467197	4.7	17.4294	1.60212	6.35347	0.03842	0.071222	1	0.329894	0.0348773	0.0583884	1	0.541978	105.62	17.0958	802.033	92.6451	335.476	75.1831	3.15347	3.94144	-1.25745	2.14019	AA467197
Aim2	2.64242	16.4958	0.676006	3.96213	0.163484	0.223165	1	0.6299	0.217512	0.278494	1	0.609787	17.7331	1.68266	23.5152	0.757702	19.6556	0.823917	0.279699	1.21832	-0.258654	1.81598				Aim2		AIM2
Bst2	1.79682	15.0678	0.645831	5.2929	0.290094	0.29048	1	0.656126	0.433842	0.429152	1	1.0952	50.8199	6.39272	332.188	14.116	117.195	1.68658	2.81976	5.05605	-1.50309	6.38616	Bst2		Bst2	Bst2	BST2	BST2
Ch25h	4.44756	11.2187	3.23612	8.1179	0.046442	0.224663	1	0.107309	0.0421431	0.254459	1	0.154304
Cmpk2	7.40731	29.8452	1.68372	11.7663	0.00634078	0.0056614	1	0.303786	0.00503656	0.00427134	1	0.467991	2442.51	442.176	10033.7	865.58	4511.09	557.04	2.25235	3.24106	-1.15331	2.66015	Cmpk2	Cmpk2	Cmpk2			CMPK2
Daxx	3.61622	23.9218	0.957669	8.65824	0.0803028	0.0537346	1	0.513556	0.0677372	0.0481296	1	0.698873	15.5797	1.01836	43.0783	1.48502	22.9536	1.3966	1.54846	5.02363	-0.908241	4.09349	Daxx	Daxx
Ddx58	2.93913	24.6855	0.546403	6.18154	0.134611	0.142515	1	0.683424	0.143834	0.151766	1	0.810395	449.644	44.9799	850.476	31.7569	676.681	19.7419	1.03585	3.09667	-0.329794	2.56784	Ddx58					DDX58
Dhx58	2.31283	16.1866	0.444752	2.55681	0.202199	0.199832	1	0.735999	0.216664	0.217633	1	0.811088	265.871	130.732	479.583	16.3111	381.455	14.5601	0.278787	0.529662	-0.330266	2.4198			Dhx58			DHX58
Dtx3l	2.7618	24.0201	0.35225	3.5155	0.155691	0.146067	1	0.803173	0.174672	0.164975	1	0.889265	176.457	18.8965	379.662	16.8694	162.817	4.31357	1.23255	3.28294	-1.22146	5.54616	Dtx3l			Dtx3l		DTX3L
Eif2ak2	3.06157	21.5055	0.739839	6.25806	0.120781	0.132563	1	0.600551	0.136579	0.136285	1	0.777457	236.325	31.5345	367.254	11.901	265.111	4.67411	0.81225	1.90441	-0.470184	3.9248			Eif2ak2	Eif2ak2		EIF2AK2
Epsti1	2.22798	14.6898	0.925012	6.08816	0.217569	0.332816	1	0.530551	0.190149	0.253578	1	0.726265	11.0531	1.21009	46.1989	3.06923	16.5635	1.45121	2.15449	4.4789	-1.47985	3.94646		Epsti1	Epsti1	Epsti1		EPSTI1
Fam26f	6.08176	19.2103	1.22678	3.891	0.0149183	0.0470492	1	0.42904	0.022994	0.0404868	1	0.250047																FAM26F
Fgl2	4.21666	15.8866	1.04397	3.52773	0.0539353	0.067096	1	0.490233	0.0928194	0.102111	1	0.528618	48.6838	17.064	202.555	25.8094	203.769	26.4301	2.12603	1.37441	0.00862277	0.00882177		Fgl2		Fgl2
Gbp2	6.6513	29.8235	0.785174	5.79063	0.009955	0.024428	1	0.584023	0.00791676	0.0186255	1	0.594344	875.116	171.469	2215.32	117.426	1150.06	145.57	1.62387	2.05924	-0.945811	2.40928	Gbp2	Gbp2		Gbp2		GBP2
Gbp4	6.96271	15.8114	1.91603	4.04438	0.00819685	0.00869528	1	0.264828	0.00942363	0.0070441	1	0.239945	155.152	19.6153	675.247	23.4227	413.015	27.9505	2.26784	4.39176	-0.709222	3.18579		Gbp4		Gbp4		GBP4
Gbp5	9.13589	30.4444	0.37235	1.40492	0.001787	0.039037	1	0.783338	0.00226737	0.0349077	1	0.705989	34.1691	4.02533	625.569	9.92422	347.375	17.1618	4.29455	6.50668	-0.848674	4.57149		Gbp5		Gbp5		GBP5
Gbp6	5.94359	25.454	0.506338	2.3251	0.016259	0.025051	1	0.702325	0.0245554	0.0238003	1	0.887168	75.4071	9.39525	293.041	10.198	170.338	9.71117	2.00973	4.23956	-0.782702	3.69176		Gbp6		Gbp6
Gbp9	3.00193	17.1362	1.2451	7.7651	0.125973	0.143427	1	0.427849	0.122478	0.14285	1	0.527299	119.934	6.69044	225.776	5.91266	164.997	8.53806	0.938275	4.31869	-0.452452	2.82986		Gbp9		Gbp9
Gch1	3.29287	25.5758	0.571716	6.19354	0.102917	0.352392	1	0.670529	0.0881064	0.333478	1	0.829561	10.0392	2.04045	139.844	13.7814	55.269	1.3368	3.81218	4.86907	-1.33928	4.15492		Gch1		Gch1		GCH1
Gnb4	2.08859	15.3538	1.33212	10.4128	0.236706	0.209988	1	0.403135	0.219006	0.176955	1	0.490631	20.3059	2.46056	23.1093	0.859069	18.7918	1.03213	0.369952	0.870729	-0.298369	1.68336	Gnb4	Gnb4			GNB4	GNB4
Herc6	4.45726	30.1706	0.744635	8.91701	0.0582937	0.0770275	1	0.711333	0.0717846	0.0824307	1	0.808018	12.7434	3.07871	93.1955	4.43712	43.2941	1.07381	3.15963	3.22715	-1.10609	5.189	Herc6	Herc6	Herc6			HERC6
Ifi203	4.26335	26.2005	0.388785	2.78879	0.031596	0.137091	1	0.683733	0.0285899	0.126904	1	0.834801	12.4195	1.77785	16.3629	0.633904	17.8362	0.685356	0.588822	1.28432	0.124376	0.745361	Ifi203			Ifi203
Ifi204	2.58904	20.1959	0.501414	4.10468	0.122042	0.153394	1	0.653206	0.113518	0.147389	1	0.724244	1320.17	98.2184	2008.27	37.8293	1944.11	77.7534	0.710258	2.9065	-0.0468467	0.341926	Ifi204			Ifi204
Ifi35	2.34702	17.9735	0.573161	4.3943	0.198191	0.203044	1	0.675865	0.254836	0.26363	1	0.957072	204.619	25.2691	408.404	20.8671	265.884	18.3507	1.13002	2.82764	-0.619199	2.63437	Ifi35		Ifi35	Ifi35		IFI35
Ifi44	4.92085	4.8835	1.03315	0.54787	0.033345	0.037591	1	0.495053	0.0588434	0.0630076	1	0.573219	2.92735	1.33808	60.044	4.00185	9.5601	1.00788	4.58731	2.58238	-2.65092	5.12858			Ifi44			IFI44
Ifi47	4.91055	26.5953	0.877281	7.05019	0.033523	0.028715	1	0.549077	0.0336155	0.0331204	1	0.64054	193.529	24.4721	690.453	53.6138	273.623	6.21045	1.86868	3.96332	-1.33536	4.55459	Ifi47			Ifi47
Ifih1	4.36822	30.3521	0.506693	5.96203	0.049645	0.082061	1	0.69906	0.0562173	0.091732	1	0.655868	240.64	23.192	615.069	5.81599	410.309	17.2025	1.4474	4.22752	-0.584036	4.08575		Ifih1	Ifih1	Ifih1		IFIH1
Ifit1	7.09463	25.5767	0.801068	3.51852	0.007475	0.020988	1	0.571511	0.0068906	0.0200874	1	0.463549	1353.77	145.94	4938.77	165.518	2845	185.834	1.968	4.55385	-0.795725	3.53337	Ifit1	Ifit1			IFIT1	IFIT1
Ifit2	7.06588	25.7408	1.4739	7.79743	0.007595	0.007292	1	0.35845	0.00771236	0.00676007	1	0.43855	1338.89	242.051	4121.05	375.521	2021.69	278.935	1.84681	2.71704	-1.02745	2.29911	Ifit2	Ifit2	Ifit2			IFIT2
Ifit3	5.81279	19.6605	1.25603	4.48671	0.018018	0.015514	1	0.421727	0.0184886	0.0163091	1	0.429093	1791.14	302.198	5657.82	624.492	2827.84	360.986	1.85433	2.86838	-1.00055	2.19382	Ifit3	Ifit3	Ifit3	Ifit3	IFIT3	IFIT3
Iigp1	5.05661	13.9583	1.64822	4.09465	0.0409472	0.0366471	1	0.339587	0.0423215	0.0382894	1	0.397156	91.8503	20.8099	574.197	31.8976	189.993	26.7112	2.87566	3.40833	-1.5956	3.36086		Iigp1		Iigp1
Irf7	2.85526	9.30182	0.902344	2.10071	0.141165	0.110486	1	0.536568	0.200142	0.161097	1	0.980384											Irf7		Irf7	Irf7		IRF7
Irgm2	3.85345	25.6255	0.426844	3.44422	0.069566	0.049989	1	0.75393	0.0839443	0.0550834	1	0.792693	54.775	9.31626	192.552	8.10447	110.181	4.90073	1.9636	3.57323	-0.80537	4.03702	Irgm2	Irgm2		Irgm2
Isg15	5.70937	25.6406	0.496841	2.44872	0.018534	0.087339	1	0.579662	0.0279373	0.0994477	1	0.757801	4305.05	714.074	13060.6	706.213	7320.63	403.561	1.77186	3.18705	-0.835178	3.49596			Isg15	Isg15	ISG15	ISG15
Isg20	4.986	24.9383	1.35479	9.66723	0.0286462	0.0354618	1	0.406906	0.0314556	0.0368	1	0.771944	95.1619	17.1872	659.236	37.4953	283.988	33.4983	2.98709	4.21116	-1.21496	3.15971	Isg20		Isg20	Isg20	ISG20	ISG20
Jak2	4.0096	27.9177	0.59343	6.37259	0.0629702	0.165094	1	0.664341	0.0768892	0.279203	1	0.651744	0.744255	0.180677	2.41789	0.181963	1.82854	0.111414	1.69988	2.12683	-0.403056	1.56743						JAK2
Kmo	2.40032	7.54579	1.52045	4.26818	0.196293	0.203922	1	0.388636	0.187318	0.212699	1	0.407994														Kmo
Kpna3	2.97516	28.8221	0.356888	5.35602	0.147677	0.316385	1	0.785925	0.207703	0.46055	1	0.868943	183.621	13.4194	289.331	5.19766	248.569	8.76108	0.758834	3.10419	-0.219075	2.08899
Lgals9	1.74786	13.4682	0.628092	4.40452	0.298443	0.240704	1	0.646292	0.283246	0.237596	1	0.987829	290.64	50.4709	637.398	22.9216	400.227	21.7214	1.31867	2.50471	-0.671377	3.45222				Lgals9
Map3k8	3.56578	19.8199	0.344226	1.45645	0.0849169	0.296921	1	0.787788	0.067045	0.227765	1	0.791925
Mid1	2.062	4.11033	1.37093	2.31267	0.260551	0.62919	1	0.364432	0.128634	0.192061	1	0.442452
Mlkl	2.46607	26.7222	0.731409	12.0112	0.184017	0.187969	1	0.607617	0.175368	0.180992	1	0.748148	95.2333	10.2812	191.648	9.88907	145.122	6.0987	0.893289	2.79864	-0.401196	2.23794				Mlkl	MLKL
Mndal	3.29828	19.9278	0.336055	1.59452	0.10292	0.160483	1	0.804573	0.0832004	0.135429	1	0.715531	210.403	20.7466	330.538	11.3998	312.481	6.67773	0.795176	2.3866	-0.0810483	0.650389	Mndal			Mndal
Morc3	1.29946	16.0643	0.186526	1.65012	0.407131	0.424579	1	0.881044	0.364898	0.384867	1	0.896664	51.9493	3.89669	84.0842	2.74971	59.4754	0.987207	0.799642	3.04865	-0.499541	4.04994				Morc3
Mov10	1.99417	16.5114	0.629828	5.24888	0.253077	0.227042	1	0.651109	0.20991	0.214689	1	0.768873	82.1467	7.7541	137.73	5.95997	96.8696	3.4629	0.883809	2.65195	-0.507728	3.15902			Mov10			MOV10
Msr1	1.77037	13.9256	0.596057	4.26133	0.341534	0.442381	1	0.676995	0.352542	0.412791	1	0.840898	142.792	102.83	138.698	118.791	387.432	213.153	1.12503	2.61089	-0.349813	0.739771					MSR1
Mx1	6.59156	24.8236	1.21965	6.22809	0.0104157	0.00939874	1	0.430596	0.00617344	0.00574364	1	0.395251	0.175679	ND	7.8147	0.808061	0.77841	0.497151	5.47518	ND	-3.32759	1.94629	Mx1	Mx1				MX1
Mx2	6.51322	28.9181	1.10491	8.1634	0.011143	0.013079	1	0.469381	0.00889301	0.0111869	1	0.486816											Mx2	Mx2	Mx2	Mx2		MX2
Ncoa7	2.63245	13.1078	1.1174	5.25265	0.176947	0.243041	1	0.47947	0.196104	0.23103	1	0.575305	1.95168	0.125856	3.03752	0.178646	2.04973	0.197444	0.724349	2.75544	-0.567458	1.91106			Ncoa7	Ncoa7		NCOA7
Nlrc5	2.82686	22.2714	0.610738	5.87846	0.146438	0.168421	1	0.680584	0.102468	0.12699	1	0.628249	0.107914	0.0459208	0.588421	0.0500956	0.335976	0.0594044	2.67017	2.64925	-0.808492	1.50519						NLRC5
Nmi	2.27048	19.9474	0.589888	5.86363	0.20717	0.203917	1	0.662146	0.229699	0.225575	1	0.641823	201.636	15.0539	287.953	19.4988	215.45	23.8743	0.595294	2.12936	-0.418478	1.14151			Nmi1	Nmi		NMI
Nod1	4.40399	21.1343	1.00039	5.58618	0.0474293	0.090085	1	0.501796	0.0376365	0.0736696	1	0.539861	0.556219	0.0434688	0.748708	0.077712	0.595743	0.0208642	0.428748	0.902889	-0.329711	0.883194	Nod1			Nod1		NOD1
Nt5c3	3.76612	25.1998	0.63089	5.71265	0.0734517	0.0724755	1	0.650449	0.0706261	0.076157	1	0.714701	412.726	42.769	900.226	35.8634	713.04	54.036	1.26662	3.3251	-0.336305	1.47468	Nt5c3				NT5C3	NT5C3
Oasl1	6.47292	22.1866	0.406188	1.03264	0.011348	0.039466	1	0.757935	0.0132524	0.0423362	1	0.733638	191.402	35.0293	1073.88	69.2592	532.488	52.0297	2.68775	3.75126	-1.01201	3.00372	Oasl1		Oasl1	Oasl1
Papd7	2.86119	24.4124	0.414774	4.36879	0.138774	0.155757	1	0.751558	0.145658	0.180557	1	0.744747														Papd7
Parp8	2.33208	16.7482	0.654555	4.6182	0.199165	0.242335	1	0.639754	0.21315	0.308515	1	0.645366
Parp9	2.69219	20.5115	0.259761	1.57771	0.155192	0.165601	1	0.844151	0.174901	0.173598	1	0.81634	311.956	49.4923	512.059	18.436	328.242	10.4171	0.933328	1.73538	-0.641549	4.03113			Parp9			PARP9
Parp10	2.42343	21.6586	0.740634	8.32385	0.186972	0.182802	1	0.607531	0.131126	0.128834	1	0.730654	161.18	62.0968	117.075	39.0448	226.22	36.9444	-0.101928	0.126417	0.950297	1.10651				Parp10		PARP10
Parp11	3.76201	11.0607	0.761694	1.42148	0.0758662	0.0714583	1	0.594214	0.103171	0.0639069	1	0.839812																PARP11
Parp12	2.51297	19.0588	0.537664	4.14576	0.176221	0.159425	1	0.691426	0.153949	0.152655	1	0.840414	63.3527	8.65678	83.6982	4.8405	79.5572	7.79607	0.584744	1.28127	-0.0732036	0.219634	Parp12		Parp12	Parp12		PARP12
Parp14	3.4013	22.942	0.50715	3.87703	0.094972	0.125347	1	0.708052	0.0974387	0.134363	1	0.606318	102.967	6.2936	209.585	8.99006	113.773	3.27522	1.01945	4.03036	-0.881375	4.64596	Parp14		Parp14	Parp14		PARP14
Peli1	3.97512	27.0618	0.621796	6.28474	0.0631876	0.218587	1	0.65254	0.0567537	0.197936	1	0.558013	ND	ND	0.126062	0.0185802	0.071372	0.0168572	ND	ND	-0.820709	0.926475						PELI1
Pml	2.19399	18.3583	0.52087	4.41453	0.246829	0.217794	1	0.694207	0.17205	0.149146	1	0.815928	152.882	9.1161	243.861	8.01967	219.659	12.0835	0.756462	3.42235	-0.150796	0.835463				Pml		PML
Psmb10	2.03274	19.174	0.367841	3.33363	0.244775	0.235994	1	0.776076	0.265563	0.256975	1	0.799967	552.926	8.15745	840.339	17.5936	724.452	11.8131	0.613901	5.51154	-0.214081	2.85739				Psmb10
Psmb8	1.22008	10.6163	0.52085	3.8837	0.433581	0.385999	1	0.704882	0.516762	0.449948	1	0.918248	1543.91	92.1787	1745.09	37.8441	1732.18	56.7481	0.232156	1.38841	-0.010712	0.0765135			Psmb8	Psmb8		PSMB8
Psmb9	1.58091	14.0683	0.531768	4.3285	0.337661	0.285978	1	0.703301	0.393132	0.34727	1	0.854052	316.443	8.44584	423.722	14.1221	399.589	8.53146	0.454144	3.46373	-0.0846033	0.712678			Psmb9			PSMB9
Psme2	2.0283	23.6738	0.441951	6.7975	0.252594	0.264028	1	0.769606	0.315811	0.32625	1	0.779749	2886.63	115.917	4874.62	97.1599	3739.13	71.7222	0.801525	4.73027	-0.382588	4.14817			Psme2			PSME2
Ptpn2	1.60576	20.0022	0.522648	7.70107	0.283303	0.457002	1	0.721103	0.326904	0.517033	1	0.649634	16.7596	0.739296	22.5572	0.457486	19.1132	0.901453	0.488956	3.24029	-0.239013	1.78266
Pyhin1	4.91258	18.9414	0.612419	1.90155	0.0326967	0.0372997	1	0.652106	0.0280589	0.0290695	1	0.838985	828.545	76.0357	1388.5	44.1741	1463.16	40.7845	0.881867	2.74957	0.0755621	0.582172	Pyhin1	Pyhin1
Rhbdf2	2.7144	27.2049	0.464909	7.09533	0.152217	0.309907	1	0.720929	0.0933086	0.255375	1	0.831308	11.2712	1.06919	17.5596	0.721961	15.5731	0.642185	0.545267	2.09135	-0.173202	1.08587
Ripk2	4.17742	24.5407	1.00541	8.23035	0.0555478	0.327844	1	0.498333	0.0779853	0.451149	1	0.470248	14.0239	0.567803	24.3203	0.320538	18.2486	0.734312	0.827442	4.93825	-0.414378	3.25197			Ripk2			RIPK2
Rnf114	1.46375	16.6247	0.235764	2.08804	0.356495	0.310109	1	0.853387	0.433264	0.332064	1	0.933834	172.4	18.2096	307.763	9.19672	233.895	9.88473	0.958113	2.86704	-0.395959	2.76273
Rnf135	1.85785	16.7016	0.590492	5.40062	0.281699	0.243319	1	0.661706	0.293675	0.249566	1	0.874029	6.92043	0.776143	13.1719	0.547449	10.3108	0.256829	1.02934	2.93407	-0.353309	2.65537				Rnf135
Rsad2	8.07117	27.8601	1.46921	8.05735	0.003835	0.008954	1	0.366179	0.00232981	0.00717091	1	0.477763	14.9452	3.56322	534.041	31.4775	73.7758	3.93357	5.2395	5.5792	-2.93603	6.69038	Rsad2	Rsad2	Rsad2	Rsad2	RSAD2	RSAD2
Rtp4	2.22357	16.6395	0.353335	2.05122	0.215555	0.20972	1	0.78975	0.299706	0.283424	1	0.799743	22.1001	1.85645	28.4307	1.79142	38.5397	2.08529	0.410039	1.45638	0.438898	1.96174			Rtp4	Rtp4		RTP4
Samd9l	2.55058	24.5273	0.516731	6.75365	0.17142	0.209708	1	0.692157	0.188867	0.240838	1	0.815039	120.17	13.4088	144.267	8.93392	104.287	23.7051	0.681209	2.06988	-0.285092	2.75292			Samd9l	Samd9l		SAMD9L
Samhd1	1.21401	11.8949	0.72237	6.94258	0.255699	0.257056	1	0.564965	0.200597	0.190207	1	0.741278	3010.45	206.717	4499.74	170.852	4234.87	165.995	0.679019	2.80177	-0.087521	0.511536				Samhd1		SAMHD1
Slc15a3	2.19647	18.8114	0.78094	7.62777	0.220638	0.29873	1	0.586667	0.217455	0.271269	1	0.939602	22.4571	8.99703	88.7846	5.03729	30.2781	1.28582	1.4971	2.43223	-1.55203	5.23559
Slfn3	3.58358	21.6152	0.400811	2.22149	0.0830421	0.112303	1	0.766455	0.0741506	0.0916262	1	0.981164
Slfn4	5.64539	17.1998	1.68031	5.23728	0.0208958	0.0200316	1	0.315788	0.00789357	0.00851842	1	0.660076														Slfn4
Slfn5	3.2154	14.6703	0.724353	2.66355	0.108547	0.139682	1	0.607255	0.0895285	0.126541	1	0.872116	184.291	17.3771	496.773	14.8628	343.589	22.2192	1.56388	4.08384	-0.531904	2.73591	Slfn5			Slfn5
Slfn8	3.19745	17.0922	0.607825	2.80413	0.109662	0.148657	1	0.664033	0.128966	0.117041	1	0.869092	3.69584	0.75848	16.5747	0.739461	9.68747	0.34039	2.40342	3.19747	-0.774792	4.04665	Slfn8	Slfn8		Slfn8
Slfn9	2.84894	14.5558	0.503776	1.85073	0.144845	0.158674	1	0.727945	0.161029	0.141321	1	0.628847	0.655676	0.202704	2.20766	0.0606261	0.277437	0.0267646	1.75146	1.66106	-2.99228	6.20838				Slfn9
Socs1	6.4627	28.9624	1.47984	11.1194	0.0113791	0.0732115	1	0.357649	0.0062899	0.0798245	1	0.326576														Socs1		SOCS1
Sp100	1.49195	9.06231	0.534121	2.42598	0.363355	0.336296	1	0.697038	0.294479	0.26896	1	1.10095	2.81865	0.293358	2.79069	0.145623	2.45598	0.732932	0.865205	2.4193	-0.0952445	0.400154						SP100
Sp140	3.23524	22.4115	0.868845	7.70914	0.0771938	0.0835275	1	0.504021	0.0782959	0.0862696	1	0.692597	33.6559	5.93579	89.7828	6.30095	68.8217	1.2959	1.68664	2.26128	-0.383576	1.9855						SP140
Stat3	1.55521	11.978	0.6385	4.39095	0.34391	0.356985	1	0.647303	0.272308	0.282595	1	0.808369	191.044	10.5372	360.215	10.3799	242.959	10.7194	0.987141	4.33597	-0.568143	3.54287				Stat3
Tap1	2.65365	17.7805	0.811726	5.76326	0.160086	0.128213	1	0.572847	0.14555	0.106644	1	0.811264	379.928	25.0469	760.147	15.211	513.188	10.0728	1.07708	4.30328	-0.56679	5.10927	Tap1		Tap1	Tap1		TAP1
Tap2	1.65471	17.5639	0.419043	4.4087	0.316236	0.283661	1	0.757702	0.334943	0.29536	1	0.757676	298.35	16.8676	609.207	7.24933	436.324	22.5427	1.0605	4.80494	-0.481533	3.14812						TAP2
Tgtp1	5.82949	13.8267	1.55693	3.05542	0.017647	0.015495	1	0.339867	0.0124738	0.0234532	1	0.478369												Tgtp1		Tgtp1
Tgtp2	6.2599	23.0088	1.43018	6.75523	0.012729	0.008003	1	0.365821	0.0102986	0.00792445	1	0.448603	131.646	23.324	848.479	68.0665	243.283	9.84221	2.93298	3.63766	-1.80224	4.97178				Tgtp2
Tlr1	1.85541	15.4357	0.284455	1.67989	0.278843	0.360795	1	0.827748	0.353528	0.486671	1	0.783545	2.07568	0.0979371	4.12799	0.603754	3.35312	0.2326	0.991853	1.80772	-0.299934	0.507895
Tlr3	3.43049	16.1582	0.931078	4.1309	0.0959875	0.119624	1	0.532911	0.100836	0.10997	1	0.618892	31.3887	2.56109	41.3909	1.86101	38.9273	2.9349	0.453604	1.80677	-0.0885321	0.316557				Tlr3		TLR3
Tlr6	2.34526	21.4699	0.584212	6.47008	0.199144	0.333593	1	0.669989	0.301266	0.445	1	0.771297
Traf2	2.00218	19.9266	0.297743	2.75282	0.261794	0.383606	1	0.828951	0.295947	0.449316	1	0.853412	6.6909	1.02661	9.18663	0.588485	6.16641	0.365961	0.691581	1.19584	-0.575104	2.415
Trim14	0.847388	8.78884	0.495818	4.62005	0.552914	0.360029	1	0.708982	0.587758	0.356071	1	0.978388	258.998	24.6186	312.589	9.15294	316.121	15.8494	0.414224	1.32655	0.0162092	0.0490591			Trim14
Trim21	3.2694	27.4586	0.408701	4.92531	0.103498	0.076025	1	0.75083	0.102367	0.0711508	1	0.666797	93.8396	8.46401	185.454	5.4389	146.454	5.13051	0.868035	3.42732	-0.340612	2.70297	Trim21		Trim21		TRIM21	TRIM21
Trim26	1.51284	22.7107	0.435938	8.55235	0.349199	0.315902	1	0.737659	0.321482	0.311687	1	0.852579	7.87841	0.5231	10.6159	0.525099	9.21671	0.757452	0.528843	2.15374	-0.203904	0.699219			Trim26	Trim26		TRIM26
Trim56	1.46817	14.0659	0.316273	2.31494	0.366224	0.404875	1	0.809345	0.315127	0.338679	1	0.984983	19.5716	1.42799	24.3378	0.324283	19.6704	0.515515	0.421119	1.8916	-0.307173	3.47068				Trim56		TRIM56
Uba7	1.37935	16.8403	0.271868	2.86522	0.388132	0.327441	1	0.832777	0.300534	0.264461	1	0.80355	175.73	15.3049	290.634	12.4084	251.275	10.169	0.843909	2.80551	-0.209937	1.34088			Uba7	Uba7		UBA7
Usp12	1.82581	17.2499	0.59234	5.87069	0.281621	0.26881	1	0.658437	0.278468	0.285582	1	0.635647	41.5528	4.02802	42.5152	0.998059	46.3484	0.41302	0.173207	0.53106	0.12454	1.90629				Usp12
Usp18	5.36857	23.3514	0.805268	4.0856	0.024224	0.023609	1	0.577489	0.0267354	0.0306518	1	0.753683	14.1272	3.3341	74.8835	3.18766	35.0092	1.44491	2.29525	2.77451	-1.09692	4.83772	Usp18		Usp18	Usp18	USP18	USP18
Usp25	2.00517	21.5493	0.471614	6.08015	0.244259	0.291749	1	0.713312	0.260303	0.309684	1	0.816733	110.981	8.01149	154.748	4.28655	130.996	3.11874	0.585113	2.46823	-0.240404	2.40314				Usp25
Xaf1	3.15521	18.3386	0.45813	2.20781	0.113932	0.099475	1	0.719395	0.18061	0.139431	1	0.877882	66.4384	12.0114	193.33	10.1663	114.3	5.91255	1.65675	3.01237	-0.758246	3.40358	Xaf1			Xaf1		XAF1
Xrn1	1.70504	9.05005	0.58298	2.26604	0.31774	0.396664	1	0.66937	0.371585	0.340276	1	0.983511	33.2864	2.36271	32.5236	0.552875	34.1783	0.497861	0.0717895	0.290866	0.0715932	1.16166				Xrn1		XRN1
Zbp1	4.72009	21.072	0.678613	2.99203	0.0814733	0.0847249	1	0.675323	0.102403	0.103652	1	0.761852	318.761	44.7088	821.597	55.4931	633.299	28.3386	1.53083	3.04717	-0.375545	1.74182	Zbp1	Zbp1		Zbp1	ZBP1	ZBP1
Zcchc2	2.39037	17.6456	0.954286	7.80114	0.195948	0.184071	1	0.519784	0.165488	0.162148	1	0.624665	1.17614	0.423258	4.56136	0.190332	1.32468	0.298237	1.96605	1.36098	-1.78382	2.30945
